# Multivariate Neural Markers of Individual Differences in Thought Control Difficulties

**DOI:** 10.1101/2025.02.04.636283

**Authors:** Jacob DeRosa, Harry R. Smolker, Hyojeong Kim, Boman Groff, Jarrod Lewis- Peacock, Marie T. Banich

**Affiliations:** Department of Psychology and Neuroscience, University of Colorado Boulder; Institute of Cognitive Science, University of Colorado Boulder; Department of Psychology, University of Texas at Austin

**Keywords:** Individual Differences, Working Memory, Cognitive Control, Multi-voxel Pattern Analysis, Representational Similarity Analysis, Cortical Gradients, Functional Connectivity, Default Mode Network, Frontoparietal Network

## Abstract

Difficulties in controlling thought, including pathological rumination, worry, and intrusive thoughts, occur in a range of mental health disorders. Here we identify specific patterns of brain activity distributed within and across canonical brain networks that are associated with self-reported difficulties in controlling one’s thoughts. These activity patterns were derived using multivariate pattern analysis on fMRI data recorded while participants engaged in one of four operations on an item in working memory: maintaining it, replacing it with another, specifically suppressing it, or clearing the mind of all thought. Individuals who reported greater difficulties exhibited brain activation patterns that were more variable and less differentiated across the four operations in frontoparietal and default mode networks, and showed less distinct patterns of connectivity within the default mode network. These activity profiles were absent during rest but serve as promising task-based neural markers, explaining over 30% of the variance in thought control difficulties.
