## Supplemental Tables for "Multivariate Neural Markers of Individual Differences in Thought Control Difficulties"

### Sheet: Supplemental Table 1
Supplemental Table 1
Data	Operation/Rest	Metric	Network	𝐹	Adj. R²	t	FDRp	Significance
whole-brain classifier	maintain	accuracy		4.737	0.074	-2.176	0.035	*
	replace			1.866	0.018	-1.366	0.179
	suppress			5.115	0.081	-2.262	0.028	*
	clear			5.229	0.083	-2.287	0.027	*
	operation-accuracyPC			4.99	0.078	2.234	0.03	*
representional similarity	maintain	eccentricity	Vwmo	2.573	0.032	1.604	0.116
			SMwmo	0.052	-0.021	0.228	0.82
			FPCwmo	0.462	-0.012	-0.68	0.5
			DMwmo	1.795	0.017	-1.34	0.187
		dispersion	Vwmo	0.402	-0.013	0.634	0.529
			SMwmo	0.405	-0.013	-0.637	0.528
			FPCwmo	1.916	0.019	1.384	0.173
			DMwmo	6.921	0.112	2.631	0.012	*
	replace	eccentricity	Vwmo	2.265	0.026	1.505	0.139
			SMwmo	0.33	-0.014	0.575	0.568
			FPCwmo	1.491	0.01	-1.221	0.228
			DMwmo	2.616	0.033	-1.617	0.113
		dispersion	Vwmo	1.573	0.012	1.254	0.216
			SMwmo	4.972	0.097	-2.23	0.032	*
			FPCwmo	1.447	0.009	1.203	0.235
			DMwmo	4.347	0.066	2.085	0.043	*
	suppress	eccentricity	Vwmo	5.54	0.088	2.354	0.023
			SMwmo	1.423	0.009	1.193	0.239
			FPCwmo	0.755	-0.005	-0.869	0.389
			DMwmo	9.494	0.153	-3.081	0.003	**
		dispersion	Vwmo	1.148	0.003	1.071	0.29
			SMwmo	1.481	0.01	-1.217	0.23
			FPCwmo	6.975	0.139	2.641	0.012	*
			DMwmo	1.979	0.02	1.407	0.166
	clear	eccentricity	Vwmo	0.218	-0.017	0.467	0.643
			SMwmo	0.239	-0.016	0.489	0.627
			FPCwmo	0.633	-0.008	-0.796	0.43
			DMwmo	0.518	-0.01	-0.72	0.475
		dispersion	Vwmo	0.315	-0.015	0.561	0.578
			SMwmo	0.85	-0.003	-0.922	0.362
			FPCwmo	0.691	-0.007	0.831	0.41
			DMwmo	4.404	0.084	2.099	0.043	*
functional connectivity	maintain	eccentricity	Vwmo	0.003	-0.028	0.053	0.958
			SMwmo	0.1	-0.025	-0.316	0.754
			FPCwmo	3.225	0.057	1.796	0.081	.
			DMwmo	12.34	0.235	-3.513	0.001	**
		dispersion	Vwmo	0.083	-0.025	-0.288	0.775
			SMwmo	0.03	-0.027	-0.174	0.863
			FPCwmo	2.426	0.037	1.558	0.128
			DMwmo	2.838	0.047	1.685	0.101
	replace	eccentricity	Vwmo	1.141	0.004	-1.068	0.293
			SMwmo	0	-0.028	-0.004	0.997
			FPCwmo	0.595	-0.011	0.771	0.446
			DMwmo	1.959	0.025	-1.4	0.17
		dispersion	Vwmo	0.004	-0.028	-0.061	0.952
			SMwmo	0.004	-0.022	-0.066	0.948
			FPCwmo	2.731	0.045	1.653	0.107
			DMwmo	0.572	-0.012	0.757	0.454
	suppress	eccentricity	Vwmo	0.432	-0.016	-0.658	0.515
			SMwmo	0.098	-0.025	-0.313	0.756
			FPCwmo	0.394	-0.017	0.628	0.534
			DMwmo	3.843	0.071	-1.96	0.058	.
		dispersion	Vwmo	0.445	-0.015	0.667	0.509
			SMwmo	2.806	0.047	-1.675	0.103
			FPCwmo	1.07	0.001	1.034	0.306
			DMwmo	0.582	-0.011	0.763	0.45
	clear	eccentricity	Vwmo	1.313	0.008	-1.146	0.259
			SMwmo	1.337	0.009	-1.156	0.255
			FPCwmo	1.674	0.018	1.294	0.204
			DMwmo	1.282	0.008	-1.132	0.265
		dispersion	Vwmo	0.036	-0.027	-0.189	0.851
			SMwmo	0.006	-0.028	-0.076	0.94
			FPCwmo	2.373	0.036	1.54	0.132
			DMwmo	2.095	0.023	1.447	0.155
Supplemental Table 1 presents regression outputs showing the relationships between thought control difficulties and whole-brain wmo-control operation classifier accuracy, wmoonetwork RSA organizational patterns, and wmoonetwork functional connectivity organizational patterns. The p-values in this table reflect the statistical significance of the relationship marked by asterisks (*p < 0.05, **p < …

### Sheet: Supplemental Table 2
Supplemental Table 2
Data	Metric	Network	𝐹	Adj. R²	t	pFDR
resting-state RSA	eccentricity	Vwmo	0.108	-0.024	-0.328	0.745
		SMwmo	1.46	0.012	-1.208	0.235
		FPCwmo	0.693	-0.008	0.832	0.411
		DMwmo	1.572	0.015	1.254	0.218
	dispersion	Vwmo	1.452	0.012	1.205	0.236
		SMwmo	0.125	-0.024	-0.353	0.726
		FPCwmo	1.646	0.017	-1.283	0.207
		DMwmo	0.114	-0.024	-0.338	0.737
resting-state connectivity	eccentricity	Vwmo	0.203	-0.021	-0.451	0.655
		SMwmo	0.773	-0.006	-0.879	0.385
		FPCwmo	0.47	-0.014	0.685	0.497
		DMwmo	0.418	-0.016	-0.646	0.522
	dispersion	Vwmo	0.236	-0.021	0.486	0.63
		SMwmo	0.173	-0.022	0.416	0.68
		FPCwmo	2.465	0.037	1.57	0.125
		DMwmo	2.179	0.03	-1.476	0.148
Supplemental Table 2 presents regression outputs showing the relationships between thought control difficulties and wmonetwork resting state organizational patterns.

### Sheet: Supplemental  Table 3
Supplemental Table 3
Model Comparison	Base Model Adj. R²	Nested Model Adj. R²	Δ Adj. R²	𝐹	𝑝	Significantly Better
operation-accuracyPC vs. operation-accuracyPC + suppress DMwmo ecc.	0.078	0.202	0.123	8.104	0.007	Yes
operation-accuracyPC vs. operation-accuracyPC + suppress Vwmo ecc.		0.148	0.07	4.754	0.034	Yes
operation-accuracyPC vs. operation-accuracyPC + maintain DMwmo disp.		0.144	0.066	4.548	0.038	Yes
operation-accuracyPC vs. operation-accuracyPC + replace SMwmo disp.		0.069	-0.009	0.551	0.462	No
operation-accuracyPC vs. operation-accuracyPC + replace DMwmo disp.		0.121	0.042	3.222	0.079	No
operation-accuracyPC vs. operation-accuracyPC + suppress FPCwmo disp.		0.062	-0.017	0.179	0.675	No
operation-accuracyPC vs. operation-accuracyPC + clear DMwmo disp.		0.083	0.004	1.216	0.276	No
operation-accuracyPC + suppress DMwmo ecc. vs. operation-accuracyPC + suppress DMwmo ecc. + maintain DMwmo ecc.(FC)	0.202	0.289	0.088	7.491	0.009	Yes
operation-accuracyPC + suppress Vwmo ecc. vs. operation-accuracyPC + suppress Vwmo ecc. + maintain DMwmo ecc.(FC)	0.148	0.311	0.163	12.725	0.001	Yes
operation-accuracyPC + maintain DMwmo disp. vs. operation-accuracyPC + maintain DMwmo disp. + maintain DMwmo ecc.(FC)	0.144	0.266	0.122	9.45	0.004	Yes
operation-accuracyPC + maintain DMwmo disp. + maintain DMwmo ecc.(FC) vs. operation-accuracyPC + suppress DMwmo ecc. + suppress Vwmo ecc. + maintain DMwmo disp. + replace SMwmo disp. + replace DMwmo disp. + suppress FPCwmo disp. + clear DMwmo disp. + maintain DMwmo ecc.(FC)	0.266	0.497	0.231	3.605	0.009	Yes
Supplemental Table 3 presents results from hierarchical multiple regression models assessing whether representational network characteristics and their connectivity patterns improve the explanatory power for predicting thought control difficulties beyond the baseline whole-brain operation-accuracyPC model. The comparison of nested models highlights the incremental variance explained (Adjusted R²)…

### Sheet: Supplemental  Table 4
Supplemental Table 4
Model	Parameter	𝐹	Adj. R²	𝑡	pFDR	Significance
operation-accuracyPC		4.99	0.078		0.03	*
	Intercept			0.496	0.622
	operation-accuracyPC			2.234	0.03	*
operation-accuracyPC + suppress DMwmo ecc.		6.933	0.202		0.002	**
	Intercept			2.873	0.006	**
	operation-accuracyPC			1.948	0.058
	suppress DMwmo ecc.			-2.847	0.007	**
operation-accuracyPC + suppress Vwmo ecc.		5.076	0.148		0.01	*
	Intercept			-2.144	0.038	*
	operation-accuracyPC			2.055	0.046	*
	suppress Vwmo ecc.			2.18	0.034	*
operation-accuracyPC + maintain DMwmo disp.		4.962	0.144		0.011	*
	Intercept			2.157	0.036	*
	operation-accuracyPC			1.655	0.105
	maintain DMwmo disp.			2.133	0.038	*
operation-accuracyPC + replace SMwmo disp.		2.747	0.069		0.075	.
	Intercept			0.761	0.45
	operation-accuracyPC			2.343	0.024	*
	replace SMwmo disp.			0.743	0.462
operation-accuracyPC + replace DMwmo disp.		4.227	0.121		0.021	*
	Intercept			1.817	0.076	.
	operation-accuracyPC			1.959	0.056	.
	replace DMwmo disp.			1.795	0.079	.
operation-accuracyPC + suppress FPCwmo disp.		2.54	0.062		0.09	.
	Intercept			0.439	0.663
	operation-accuracyPC			1.985	0.053	.
	suppress FPCwmo disp.			0.423	0.675
operation-accuracyPC + clear DMwmo disp.		3.115	0.083		0.054	.
	Intercept			1.127	0.266
	operation-accuracyPC			2	0.052	.
	clear DMwmo disp.			1.103	0.276
operation-accuracyPC + suppress DMwmo ecc. + maintain DMwmo ecc.(FC)		6.016	0.289		0.002	**
	Intercept			3.501	0.001	**
	operation-accuracyPC			0.381	0.706
	suppress DMwmo ecc.			-2.107	0.043	*
	maintain DMwmo ecc.(FC)			-2.587	0.014	*
operation-accuracyPC + suppress Vwmo ecc. + maintain DMwmo ecc.(FC)		6.574	0.311		0.001	**
	Intercept			0.653	0.518
	operation-accuracyPC			0.864	0.393
	suppress Vwmo ecc.			2.382	0.023	*
	maintain DMwmo ecc.(FC)			-2.329	0.026	*
operation-accuracyPC + maintain DMwmo disp. + maintain DMwmo ecc.(FC)		5.47	0.266		0.004	**
	Intercept			3.345	0.002	**
	operation-accuracyPC			0.075	0.941
	maintain DMwmo disp.			1.797	0.081	.
	maintain DMwmo ecc.(FC)			-2.59	0.014	*
complete model		5.065	0.497		< 0.001	***
	Intercept			2.272	0.031	*
	operation-accuracyPC			-0.496	0.624
	suppress DMwmo ecc.			-3.253	0.003	**
	suppress Vwmo ecc.			2.814	0.009	**
	maintain DMwmo disp.			1.664	0.107
	replace SMwmo disp.			-1.162	0.255
	replace DMwmo disp.			1.739	0.093	.
	suppress FPCwmo disp.			2.315	0.028	*
	clear DMwmo disp.			0.137	0.892
	maintain DMwmo ecc.(FC)			-0.755	0.456
Supplemental Table 4. Results from hierarchical multiple regression analyses examining the contribution of wmo-control operation accuracy (operation-accuracyPC), wmonetwork representational RSA metrics, and connectivity metrics to explaining thought control difficulties. Models were evaluated in stages, with baseline models including only operation-accuracyPC, followed by nested models incorporat…

### Sheet: Supplemental  Table 5
Supplemental Table 5
Data	Model Comparison	Base Model Adj. R²	Nested Model Adj. R²	Δ Adj. R²	𝐹	𝑝	Significantly Better
RSA	maintain Vvm disp. vs. maintain Vvm disp. + rest Vvm disp.	-0.016	-0.02	0.027	0.857	0.362	No
	maintain SMwmo disp. vs. maintain SMwmo disp. + rest SMwmo disp.	-0.009	-0.038	0.003	0.09	0.766	No
	maintain FPCwmo disp. vs. maintain FPCwmo disp. + rest FPCwmo disp.	-0.023	-0.028	0.027	0.857	0.362	No
	maintain DMwmo disp. vs. maintain DMwmo disp. + rest DMwmo disp.	0.117	0.089	0.001	0.029	0.867	No
	replace SMwmo disp. vs. replace SMwmo disp. + rest SMwmo disp.	0.098	0.067	0	0.004	0.95	No
	replace SMwmo disp. vs. replace SMwmo disp. + rest SMwmo disp.	-0.031	-0.062	0.002	0.067	0.797	No
	replace FPCwmo disp. vs. replace FPCwmo disp. + rest FPCwmo disp.	-0.016	-0.021	0.027	0.869	0.358	No
	replace DMwmo disp. vs. replace DMwmo disp. + rest DMwmo disp.	-0.002	-0.034	0.001	0.017	0.897	No
	suppress Vvm disp. vs. suppress Vvm disp. + rest Vvm disp.	0.026	0.031	0.033	1.135	0.295	No
	suppress SMwmo disp. vs. suppress SMwmo disp. + rest SMwmo disp.	-0.003	-0.034	0.001	0.045	0.833	No
	suppress FPCwmo disp. vs. suppress FPCwmo disp. + rest FPCwmo disp.	0.083	0.125	0.068	2.421	0.131	No
	suppress DMwmo disp. vs. suppress DMwmo disp. + rest DMwmo disp.	-0.02	-0.053	0	0.012	0.912	No
	clear Vvm disp. vs. clear Vvm disp. + rest Vvm disp.	0.027	0.044	0.045	1.564	0.22	No
	clear SMwmo disp. vs. clear SMwmo disp. + rest SMwmo disp.	0.003	-0.027	0.002	0.054	0.818	No
	clear FPCwmo disp. vs. clear FPCwmo disp. + rest FPCwmo disp.	0.022	0.011	0.019	0.635	0.431	No
	clear DMwmo disp. vs. clear DMwmo disp. + rest DMwmo disp.	0.066	0.107	0.069	2.39	0.133	No
	maintain Vvm ecc. vs. maintain Vvm ecc. + rest Vvm ecc.	0.005	-0.026	0.002	0.055	0.817	No
	maintain SMwmo ecc. vs. maintain SMwmo ecc. + rest SMwmo ecc.	-0.023	-0.011	0.043	1.392	0.247	No
	maintain FPCwmo ecc. vs. maintain FPCwmo ecc. + rest FPCwmo ecc.	-0.013	-0.024	0.021	0.668	0.42	No
	maintain DMwmo ecc. vs. maintain DMwmo ecc. + rest DMwmo ecc.	0.006	0.008	0.031	1.046	0.314	No
	replace Vvm ecc. vs. replace Vvm ecc. + rest Vvm ecc.	0.06	0.03	0.001	0.021	0.885	No
	replace SMwmo ecc. vs. replace SMwmo ecc. + rest SMwmo ecc.	-0.014	-0.003	0.041	1.355	0.253	No
	replace FPCwmo ecc. vs. replace FPCwmo ecc. + rest FPCwmo ecc.	-0.031	-0.036	0.027	0.856	0.362	No
	replace DMwmo ecc. vs. replace DMwmo ecc. + rest DMwmo ecc.	0.081	0.078	0.026	0.915	0.346	No
	suppress Vvm ecc. vs. suppress Vvm ecc. + rest Vvm ecc.	0.161	0.149	0.014	0.56	0.46	No
	suppress SMwmo ecc. vs. suppress SMwmo ecc. + rest SMwmo ecc.	-0.029	-0.017	0.043	1.383	0.249	No
	suppress FPCwmo ecc. vs. suppress FPCwmo ecc. + rest FPCwmo ecc.	-0.003	-0.007	0.026	0.868	0.359	No
	suppress DMwmo ecc. vs. suppress DMwmo ecc. + rest DMwmo ecc.	0.153	0.138	0.011	0.439	0.512	No
	clear Vvm ecc. vs. clear Vvm ecc. + rest Vvm ecc.	0.002	-0.023	0.007	0.236	0.631	No
	clear SMwmo ecc. vs. clear SMwmo ecc. + rest SMwmo ecc.	-0.031	-0.019	0.042	1.368	0.251	No
	clear FPCwmo ecc. vs. clear FPCwmo ecc. + rest FPCwmo ecc.	-0.025	-0.034	0.023	0.738	0.397	No
	clear DMwmo ecc. vs. clear DMwmo ecc. + rest DMwmo ecc.	-0.026	-0.034	0.023	0.739	0.397	No
Connectivity	maintain Vvm disp. vs. maintain Vvm disp. + rest Vvm disp.	-0.021	-0.043	0.012	0.36	0.553	No
	maintain SMwmo disp. vs. maintain SMwmo disp. + rest SMwmo disp.	-0.019	-0.052	0.002	0.053	0.82	No
	maintain FPCwmo disp. vs. maintain FPCwmo disp. + rest FPCwmo disp.	0.047	0.12	0.099	3.496	0.072	No
	maintain DMwmo disp. vs. maintain DMwmo disp. + rest DMwmo disp.	0.083	0.115	0.06	2.1	0.158	No
	replace Vvm disp. vs. replace Vvm disp. + rest Vvm disp.	-0.014	-0.042	0.007	0.203	0.656	No
	replace Vvm disp. vs. replace Vvm disp. + rest Vvm disp.	0.026	0.018	0.022	0.745	0.395	No
	replace FPCwmo disp. vs. replace FPCwmo disp. + rest FPCwmo disp.	0.027	0.105	0.104	3.605	0.068	No
	replace DMwmo disp. vs. replace DMwmo disp. + rest DMwmo disp.	-0.016	0.005	0.052	1.625	0.213	No
	suppress Vvm disp. vs. suppress Vvm disp. + rest Vvm disp.	-0.029	-0.056	0.008	0.224	0.639	No
	suppress SMwmo disp. vs. suppress SMwmo disp. + rest SMwmo disp.	0.067	0.035	0	0.009	0.923	No
	suppress FPCwmo disp. vs. suppress FPCwmo disp. + rest FPCwmo disp.	-0.028	-0.034	0.025	0.801	0.378	No
	suppress DMwmo disp. vs. suppress DMwmo disp. + rest DMwmo disp.	-0.032	-0.012	0.052	1.591	0.217	No
	clear Vvm disp. vs. clear Vvm disp. + rest Vvm disp.	-0.009	-0.033	0.01	0.297	0.59	No
	clear SMwmo disp. vs. clear SMwmo disp. + rest SMwmo disp.	-0.021	-0.055	0.001	0.037	0.849	No
	clear FPCwmo disp. vs. clear FPCwmo disp. + rest FPCwmo disp.	0.054	0.079	0.053	1.784	0.192	No
	clear DMwmo disp. vs. clear DMwmo disp. + rest DMwmo disp.	-0.026	-0.058	0	0.011	0.918	No
	maintain Vvm ecc. vs. maintain Vvm ecc. + rest Vvm ecc.	-0.033	-0.058	0.01	0.283	0.599	No
	maintain SMwmo ecc. vs. maintain SMwmo ecc. + rest SMwmo ecc.	-0.031	-0.027	0.037	1.104	0.302	No
	maintain FPCwmo ecc. vs. maintain FPCwmo ecc. + rest FPCwmo ecc.	0.024	0.005	0.013	0.418	0.523	No
	maintain DMwmo ecc. vs. maintain DMwmo ecc. + rest DMwmo ecc.	0.155	0.13	0.003	0.117	0.734	No
	replace Vvm ecc. vs. replace Vvm ecc. + rest Vvm ecc.	-0.013	-0.039	0.008	0.243	0.626	No
	replace SMwmo ecc. vs. replace SMwmo ecc. + rest SMwmo ecc.	-0.033	-0.027	0.039	1.174	0.288	No
	replace FPCwmo ecc. vs. replace FPCwmo ecc. + rest FPCwmo ecc.	-0.033	-0.054	0.014	0.399	0.533	No
	replace DMwmo ecc. vs. replace DMwmo ecc. + rest DMwmo ecc.	-0.005	-0.038	0.001	0.036	0.85	No
	suppress Vvm ecc. vs. suppress Vvm ecc. + rest Vvm ecc.	0.006	-0.023	0.005	0.156	0.696	No
	suppress SMwmo ecc. vs. suppress SMwmo ecc. + rest SMwmo ecc.	-0.018	-0.018	0.033	0.998	0.326	No
	suppress FPCwmo ecc. vs. suppress FPCwmo ecc. + rest FPCwmo ecc.	-0.028	-0.044	0.018	0.538	0.469	No
	suppress DMwmo ecc. vs. suppress DMwmo ecc. + rest DMwmo ecc.	0.001	-0.031	0.002	0.069	0.795	No
	clear Vvm ecc. vs. clear Vvm ecc. + rest Vvm ecc.	0.007	-0.02	0.007	0.22	0.642	No
	clear SMwmo ecc. vs. clear SMwmo ecc. + rest SMwmo ecc.	0.008	0.005	0.029	0.91	0.348	No
	clear FPCwmo ecc. vs. clear FPCwmo ecc. + rest FPCwmo ecc.	-0.01	-0.021	0.022	0.667	0.421	No
	clear DMwmo ecc. vs. clear DMwmo ecc. + rest DMwmo ecc.	0.001	-0.033	0	0.001	0.982	No
Supplemental Table 5. Results of hierarchical multiple regression analyses comparing the predictive power of task-based metrics with and without the addition of paired resting-state metrics. Models assessed whether resting-state metrics, including dispersion and eccentricity, improved predictive variance for thought control difficulties beyond task-based representational similarity analysis (RSA)…
